# Identification of inter- and intra-tumoral molecular phenotypes steering temozolomide resistance in patient-derived glioblastoma cells

**DOI:** 10.1101/2023.08.11.552418

**Authors:** Federica Fabro, Trisha V. Kers, Kate J. Feller, Cecile Beerens, Ioannis Ntafoulis, Ahmed Idbaih, Maite Verreault, Kate Connor, Archita Biswas, Manuela Salvucci, Jochen H.M. Prehn, Annette T. Byrne, Alice C. O’Farrell, Diether Lambrechts, Gonca Dilcan, Francesca Lodi, Ingrid Arijs, Andreas Kremer, Romain Tching Chi Yen, Miao-Ping Chien, Martine L. M. Lamfers, Sieger Leenstra

**Author notes:** **Corresponding Author:** Sieger Leenstra, MD, PhD, Department of Neurosurgery, Brain Tumor Center, Erasmus MC Cancer Institute, Erasmus University Medical Center, Wytemaweg 80, Ee2236, 3015 CN Rotterdam, The Netherlands. Member of the GLIOTRAIN consortium (https://www.gliotrain.eu) (Federica Fabro, Ioannis Ntafoulis, Ahmed Idbaih, Maite Verreault, Kate Connor, Archita Biswas, Manuela Salvucci, Jochen H.M. Prehn, Annette T. Byrne, Alice C. O’Farrell, Diether Lambrechts, Gonca Dilcan, Francesca Lodi, Ingrid Arijs, Andreas Kremer, Romain Tching Chi Yen, Martine L. M. Lamfers, Sieger Leenstra).

## Abstract

**Background:** Radiation therapy and chemotherapy using Temozolomide are the standard adjuvant treatments for patients with glioblastoma. Despite maximal treatment prognosis is still poor largely due to the emergence of Temozolomide resistance. This resistance is closely linked to the widely recognized inter- and intra-tumoral heterogeneity in glioblastoma, although the underlying mechanisms are not yet fully understood. This study aims to investigate the diverse molecular mechanisms involved in temozolomide resistance.

**Methods:** To induce temozolomide resistance, we subjected 21 patient-derived glioblastoma cell cultures to Temozolomide treatment for a period of up to 90 days. Prior to treatment, the cells’ molecular characteristics were analyzed using bulk RNA sequencing. Additionally, we performed single-cell sequencing on four of the cell cultures to track the evolution of temozolomide resistance.

**Results:** The induced temozolomide resistance was associated with two distinct phenotypic behaviors, classified as “adaptive” (ADA) or “non-adaptive” (N-ADA) to temozolomide. The ADA phenotype displayed neurodevelopmental and metabolic gene signatures, whereas the N-ADA phenotype expressed genes related to cell cycle regulation, DNA repair, and protein synthesis. Single-cell RNA sequencing revealed that in ADA cell cultures, one or more subpopulations emerged as dominant in the resistant samples, whereas N-ADA cell cultures remained relatively stable.

**Conclusions:** The adaptability and heterogeneity of glioblastoma cells play pivotal roles in temozolomide treatment and contribute to the tumor’s ability to survive. Depending on the tumor’s adaptability potential, subpopulations with acquired resistance mechanisms may arise. Further research is necessary to deepen our understanding of these mechanisms and develop strategies to overcome them.
