## Supplementary Table for "Identification of inter- and intra-tumoral molecular phenotypes steering temozolomide resistance in patient-derived glioblastoma cells": Supplementary Table 1_Fabro.xlsx

### Sheet: Sheet1
Cell culture	Fold change IC50 (TMZ treated vs untreated)	Correspondence N-ADA/ADA (YES/NO)
GS295	3.01558	YES
GS359	6.57883	YES
GS353	1.49333	YES
GS799	1.20407	YES
GS832	0.937816	YES
GS607	3.88959	YES
GS772	1.09635	YES
GS786	4.03938	YES
GS820	0.706173	YES
GS627	1.38936	YES
GS636	2.1944	YES
GS365	1.62653	YES
GS802	0.791985	YES
GS824	2.43251	YES
GS691	3.4031	YES
GS598	13.8595	YES
GS828	2.59749	YES
GS502	0.933301	NO
GS741	1.41152	YES
GS785	18.1872	NO
GS789	19.5709	YES
