## Supplementary Table for "Identification of inter- and intra-tumoral molecular phenotypes steering temozolomide resistance in patient-derived glioblastoma cells": Supplementary Table 2_Fabro.xlsx

### Sheet: top 1% correlation
N-ADA		ADA
Genes	GSEA score	Genes	GSEA score
RIMS1	1.04718	GPD1	-1.21098
TAGLN	0.815889	FOSB	-1.04423
RASL11B	0.809226	ABCA8	-0.979411
AHR	0.776709	TRPM3	-0.978778
SHISA9	0.76901	DPP4	-0.964889
PLPPR4	0.763032	EGR3	-0.953851
MYO1D	0.737319	CHI3L1	-0.935006
TPM2	0.7365	TNXB	-0.917461
ACTA2	0.734642	COL13A1	-0.891216
SRC	0.728155	ST8SIA4	-0.876
RFLNA	0.719575	GPR158	-0.867993
LIX1	0.714144	RPH3A	-0.834864
MMP24	0.708169	NDN	-0.827765
FGF14	0.706997	PTPN5	-0.820754
ACRV1	0.703022	TMEM221	-0.820237
AHRR	0.693596	SLC1A2	-0.815048
STC2	0.693248	ZFP36	-0.809259
IQCJ-SCHIP1	0.690678	NOS1AP	-0.806188
OMD	0.679913	PTGS1	-0.796663
HMCN1	0.677422	AQP4	-0.794934
PIM1	0.672322	SLC4A4	-0.792412
MYEOV	0.671249	NOS2	-0.789347
VGF	0.664559	FCGR2B	-0.786548
FAAP24	0.661365	SHH	-0.784266
VGLL3	0.657212	DGKG	-0.78321
CNN1	0.657128	ESRRG	-0.778069
COL7A1	0.65602	ADAMTS9	-0.773591
TMEM255B	0.643876	HEPACAM	-0.769804
LOXL4	0.636774	LYN	-0.762042
NFATC2	0.632029	RIMBP2	-0.760593
ZNF469	0.623297	C1orf226	-0.75969
FXYD5	0.62166	IFITM2	-0.757124
CKMT2	0.617707	SPARCL1	-0.752924
CNN2	0.616742	CHODL	-0.741874
PLAU	0.613917	KCNA1	-0.738052
PRKAG2	0.608016	MCHR1	-0.737991
SAMD12	0.606984	HSPA6	-0.734368
FSTL3	0.606206	POU3F4	-0.733013
NRG1	0.604687	GFAP	-0.721236
ETS2	0.601364	ATP1B2	-0.720336
POU2F2	0.59845	COBLL1	-0.707906
DOCK2	0.595849	NPR1	-0.707132
MFSD2A	0.593677	F3	-0.705072
COL15A1	0.592434	CA14	-0.703757
GBGT1	0.591635	HAP1	-0.701785
FOXS1	0.590909	AFAP1L1	-0.698292
IGLON5	0.589187	CPNE5	-0.694489
LPCAT2	0.588969	EPAS1	-0.693982
TMEM45A	0.585186	SELENOP	-0.686588
LIMS2	0.584899	ATF3	-0.686207
SULF2	0.584442	SLC4A10	-0.685221
CHD5	0.583742	ADAMTSL4	-0.683498
KCTD4	0.583247	CRISPLD2	-0.682093
MGMT	0.580475	PHKG1	-0.680821
ACTG2	0.580181	EN2	-0.680055
METTL1	0.579607	STK32A	-0.675674
ZNF154	0.577776	ABCD2	-0.674578
MATN3	0.575043	CEBPD	-0.667455
CYTL1	0.571427	GNG7	-0.665813
CARD10	0.562362	ZNF385D	-0.665193
SH3RF3	0.558256	PRRT1	-0.66389
POLE2	0.554922	KCNN3	-0.660239
NTRK2	0.553878	ALDOC	-0.657567
B4GALT6	0.553389	ARHGAP26	-0.65647
ZNF662	0.553013	C1orf115	-0.654056
HAPLN3	0.549062	STAC3	-0.653597
LIF	0.543791	LCAT	-0.652511
CDKL5	0.542209	TLCD1	-0.650975
SELENOM	0.541724	DDO	-0.649872
PIK3AP1	0.540178	NELL2	-0.646828
ENPP2	0.538288	NPTXR	-0.646158
IMPA2	0.538143	RND2	-0.64535
SEMA3C	0.535516	ADCYAP1R1	-0.644224
STK32B	0.535079	BST2	-0.64414
TRIM17	0.532535	JUNB	-0.64011
PASK	0.532183	AK4	-0.639725
ATP13A2	0.523143	HS3ST1	-0.639347
TEAD4	0.521666	GRIA4	-0.635511
WNT9A	0.521355	DHH	-0.635022
RHOV	0.52007	MYO15B	-0.632405
KCNIP3	0.515556	ITPKB	-0.631909
PAQR5	0.510667	SRGAP3	-0.631635
S1PR3	0.510662	KLHL29	-0.629037
NBL1	0.508236	KCNF1	-0.626327
EDN1	0.506715	CSMD1	-0.624434
TPM1	0.506246	ADGRL1	-0.623358
SLC18A2	0.505244	MYO16	-0.623013
EML1	0.503076	IGSF22	-0.619592
DNAJC15	0.50278	BEST3	-0.619458
MEX3B	0.502398	KCTD12	-0.619396
C17orf97	0.500897	CLCN2	-0.618404
SIX4	0.500591	MARVELD3	-0.618322
MARVELD1	0.500339	STAT6	-0.61628
DZIP1L	0.499939	CDH5	-0.616274
EFCAB13	0.499567	LNX1	-0.615926
KRT80	0.499434	RAB26	-0.612064
EVC2	0.499341	LIPH	-0.610926
FAM174B	0.499088	CCDC102B	-0.610804
AKNA	0.495314	KAZN	-0.610213
PLEKHA7	0.495012	TENM4	-0.609539
PAQR7	0.491813	SORCS2	-0.607484
LPXN	0.491568	RBM47	-0.607324
RFLNB	0.486564	CNTNAP1	-0.607012
CCND1	0.486542	TCP11L2	-0.605301
TSFM	0.485745	DGKB	-0.605022
SCLY	0.485116	ADAMTS4	-0.604448
L1CAM	0.484863	PCDH12	-0.602417
BOK	0.484112	CD37	-0.601856
MMP10	0.483964	MTTP	-0.600166
TERT	0.483655	TTC39A	-0.599231
GAD1	0.48275	CHRNA1	-0.598651
PTGES3L	0.480744	CDK18	-0.598431
E2F2	0.479837	HGD	-0.595269
S100A2	0.478242	TIE1	-0.591227
RAP1GAP2	0.477962	SYN2	-0.58929
MMP11	0.47786	SLC1A1	-0.588446
ZNF334	0.477458	ARC	-0.586779
ANPEP	0.476666	NCALD	-0.586747
RARRES1	0.475981	AZGP1	-0.585414
SLC38A4	0.474866	CERS1	-0.584378
ZNF681	0.474082	ZDHHC11	-0.582463
PALM	0.472955	MR1	-0.581726
CHGB	0.471511	WDR49	-0.581187
DACT1	0.470668	CEP126	-0.581166
