## Supplementary Table for "Identification of inter- and intra-tumoral molecular phenotypes steering temozolomide resistance in patient-derived glioblastoma cells": Supplementary Table 5_Fabro.xlsx

### Sheet: overlapping ADA
Common ADA temozolomide resistant (T2-TMZ) genes
Upregulated genes	Downregulated genes
RPS17	RGS3
ANXA2	CACNA1A
RTN1	PXDN
FABP7	MID1
UCHL1	FHL1
FSCN1	MPC1
NECTIN3	ZCCHC24
ADAM19	LRRN3
JADE2	NEK6
FLRT3	MEST
LOC105377105	HLA-B
SPRY4	CRISPLD1
YBX3	SNHG1
SHTN1	CCND1
TXN	RBM3
COL11A1	BEX4
CA12	IGFBP5
MT-RNR1	SKA2
	CTGF

### Sheet: overlapping GLASS_GS359
Common GS359 temozolomide resistant (T2-TMZ) genes with recurrent GBMs			Common GS359 temozolomide resistant (T2-TMZ) genes of dominant subpopulations with recurrent GBMs
Upregulated genes	Downregulated genes		Upregulated genes in CSC	Downregulated genes in CSC	Upregulated genes in OPC	Downregulate genes in OPC
RTN1	RDH10		RTN1	CDK4	SYNGR1	PXDN
CALB1	LRRN1		JADE2	PXDN	PRUNE2	NES
MT-ND4L	METTL9		CALB1	CBX3	MYLK	RDH10
TPM3	PXDN		PEBP1	LRRN1		MID1
MAL	JAM2		POSTN	JAM2		CBX3
CSRP1	MID1		SYNGR1	MID1		LRRN1
ANKS1B	GFAP		DST	GFAP		JAM2
SCD	CBX3		MT-ND4L
PRUNE2	NES		MYLK
POSTN	CDK4
MYLK	SHMT2
JADE2
DST
CYB5R2
SHTN1
PEBP1
SYNGR1

### Sheet: overlapping GLASS_GS789
Common GS789 temozolomide resistant (T2-TMZ) genes with recurrent GBMs			Common GS789 temozolomide resistant genes (T2-TMZ) of the dominant subpopulation with recurrent GBMs
Upregulated genes	Downregulated genes		Upregulated genes in CSC	Downregulated genes in CSC
AMER2	EPB41L2		MT-ATP8	PXDN
PAK1	TACC3		AMER2	MID1
RTN1	PXDN		SHTN1
PTK2	MID1		PTK2
DNM1	KIF14		DNM1
TF	KIF4A		HTR2A
SYTL5	RBBP4		PLPP2
MT-ATP8	ITGA7		JADE2
LIPA	LYPD1		CTSL
PLPP2			NOS1AP
JADE2
CTSL
NOS1AP
SHTN1
HTR2A

### Sheet: overlapping GLASS_GS785
Common GS785 temozolomide resistant (T2-TMZ) genes with recurrent GBMs			Common GS785 temozolomide resistant genes (T2-TMZ) of all subpopulations with recurrent GBMs
Upregulated genes	Downregulated genes		Upregulated genes in APC	Downregulated genes in APC	Upregulated genes in OPC	Downregulated genes in OPC	Upregulated genes in CSC	Downregulated genes in CSC
MT-ND4L	DBI		MT-ND4L	DBI	DOCK5	NA	NA	NA
FTL	TFPI		ADIRF		JADE2
MT-ATP8	GFAP		FTL		SHTN1
CSRP1	SSRP1		CTSL		CTSL
LZTS3	NES		JADE2
BBX	IGFBP2		SHTN1
RBP4			LZTS3
CYGB
C11orf87
JADE2
CTSL
MT-ND5
ADIRF
DOCK5
SHTN1
PXK

### Sheet: overlapping GLASS_GS772
Common GS772 genes after initial treatment (T1-TMZ) with recurrent GBMs			Common GS772 genes after initial treatment (T1-TMZ) of all subpopulations with recurrent GBMs
Upregulated genes	Downregulated genes		Upregulated genes in CSC	Downregulated genes in CSC	Upregulated genes in Astro	Downregulated genes in Astro	Upregulated genes in Oligo	Downregulated genes in Oligo
FTL	IGFBP3		MT-ATP8	GFAP	NA	GFAP	NA	NA
MT-ATP8	DBI					IGFBP3
MT-ND5	GFAP
